# Allele-specific gene regulation, phenotypes, and therapeutic vulnerabilities in estrogen receptor alpha mutant endometrial cancer

**DOI:** 10.1101/2022.06.13.495977

**Authors:** Zannel Blanchard, Craig M. Rush, Spencer Arnesen, Jeffery M. Vahrenkamp, Adriana C. Rodriguez, Elke A. Jarboe, Callie Brown, Matthew E. K. Chang, Mark R. Flory, Hisham Mohammed, Katarzyna Modzelewska, David H. Lum, Jason Gertz

## Abstract

Activating estrogen receptor alpha (ER) mutations are present in primary endometrial and metastatic breast cancers, promoting estrogen-independent activation of the receptor. Functional characterizations in breast cancer have established unique molecular and phenotypic consequences of the receptor, yet the impact of ER mutations in endometrial cancer has not been fully explored. In this study, we used CRISPR-Cas9 to model the clinically prevalent ER-Y537S mutation and compared results to ER-D538G to discover allele-specific differences between ER mutations in endometrial cancer. We found that constitutive activity of mutant ER resulted in changes in the expression of thousands of genes, stemming from combined alterations to ER binding and chromatin accessibility. The unique gene expression programs resulted in ER mutant cells developing increased cancer associated phenotypes, including migration, invasion, anchorage independent growth, and growth *in vivo*. To uncover potential treatment strategies, we identified ER associated proteins via Rapid Immunoprecipitation and Mass Spectrometry of Endogenous Proteins (RIME) and interrogated two candidates, CDK9 and NCOA3. Inhibition of these regulatory proteins resulted in decreased growth and migration, representing potential novel treatment strategies for ER mutant endometrial cancer.

**Implications:** This study provides insight into mutant ER activity in endometrial cancer and identifies potential therapies for women with ER mutant endometrial cancer.

**STATEMENT OF SIGNIFICANCE:** Activating estrogen receptor alpha (ER) mutations promote ligand-independent activity of the receptor. This study evaluates ER-Y537S and ER-D538G mutations in primary endometrial cancer, revealing their effects on gene regulation and cancer-associated phenotypes. By identifying ER associated proteins, we also uncover potential novel treatments for women with ER mutant endometrial cancer.
