## Supplemental Table 2 for "Allele-specific gene regulation, phenotypes, and therapeutic vulnerabilities in estrogen receptor alpha mutant endometrial cancer"

### Sheet: Prolonged E2 vs ER-Y537S Up
Genes
ACAT1
ACSBG1
ACSL1
ACTR3
ACTR3C
ADAMTS3
ADPRM
AFF3
AGGF1
AHCTF1P1
AHNAK2
AKAP7
AKIRIN2
ALDH1L2
ALX1
AMIGO2
ANGPTL1
ANKMY2
ANO6
ANP32C
ANXA1
ANXA2P1
ANXA3
AP3M1
APOPT1
APPBP2
ARHGAP29
ARL4D
ARL6IP5
ARV1
ASB9
ASNS
ATF4
ATG3
BNIP2
BORA
BUB1
C11orf57
C14orf166
C15orf65
C1orf116
C1orf226
C3orf17
C4orf32
C4orf33
C5orf22
C9orf85
CACNA1E
CAP2
CAV1
CCDC110
CCDC112
CCDC59
CCNB2
CCNG1
CCNH
CD44
CDC27
CDC42EP4
CENPU
CEP112
CEP162
CETN3
CKAP2
CLNS1A
CNOT2
COL14A1
COL25A1
COL6A1
COX15
CR2
CRISPLD1
CRNKL1
CSE1L
CSNK2A1
CTH
CTNNAL1
CTNND1
CTPS2
CUL2
CUL3
CWC22
CWC27
CXXC4
CYR61
DAB2
DAP3
DARS
DCLRE1A
DCTN4
DDX50
DDX58
DEPDC1
DHRS7
DLD
DLGAP1-AS2
DLGAP5
DMTF1
DOCK7
DYNC1LI1
EBAG9
ECI2
EEF1A1
EHBP1
EIF2A
EIF2S2
EIF2S3
EIF3E
EIF3H
EIF3L
EIF4B
ELL2
ELP4
EMC2
EMC7
EPS15
ERI2
ERP44
ESCO1
ETV1
EXO1
EXOC1
EXOSC9
FAM13A
FAM206A
FAM214A
FARSB
FER1L6
FERMT2
FIG4
FKBP3
FNBP4
FOXD1
FOXQ1
FRA10AC1
FXR1
GAP43
GCK
GFM2
GGPS1
GIN1
GINM1
GMPS
GNA14
GNPAT
GOLPH3L
GPD2
GRB14
GRM1
HAS2
HAS2-AS1
HDAC2
HMG20A
HMGN2P46
HSDL2
HSPB11
ICE2
IDH1
IGBP1
IMMT
INPP4B
INTS12
IQGAP2
KATNA1
KCNJ1
KCNQ5
KCTD9
KDM6A
KIAA0586
KIF18A
KIF2A
KIZ
KLF10
KRIT1
KTN1
LARP7
LARS
LEO1
LETMD1
LIAS
LINC00511
LINC00880
LIPA
LOC101243545
LOC101927571
LOC101928796
LOC728554
LRPPRC
LTA4H
MANF
MAP2
MAP2K6
MAP7D3
MAPK6
MARK3
MBD4
MBIP
ME1
ME2
MEF2C
MET
METAP1
METTL14
METTL25
METTL5
MFF
MGC39584
MICU1
MLLT3
MND1
MPPED2
MRPL45
MTIF2
MUM1L1
NAA35
NAP1L1
NCAPG
NCKAP1
NDC80
NDRG3
NDUFAF1
NEDD1
NEDD4
NMT2
NOS1AP
NSA2
NSRP1
NT5C2
OARD1
OGFRL1
OMA1
OPA1
ORC3
OSBPL9
OSMR
PABPC1
PALLD
PAPOLA
PARP2
PCCA
PCED1B
PCTP
PDCD4
PDCD5
PDHX
PDP1
PIP5K1A
PIPOX
PITPNB
PLA2G4A
PLCB4
PLEKHA8P1
PLK4
PLRG1
PMPCB
POPDC3
PPA1
PPIB
PPP1CC
PPP1R1A
PPP1R1C
PPP6C
PPWD1
PQLC2L
PRIM1
PRIMPOL
PRPF38A
PRSS1
PRSS3P2
PTGS2
PUS3
PYROXD1
RAD18
RALB
RARS2
RASSF9
RBM34
RFC4
RFX7
RIPK2
RMDN1
RMND1
RNF170
ROCK2
RPF1
RPL13AP3
RPL19P12
RPL23
RPL23A
RPL23P8
RPL30
RPL37A
RPL38
RPL4
RPL6
RPL7
RPS10
RPS14P3
RPS23
RPS24
RRAGC
RSL1D1
RTTN
RWDD2B
S1PR3
SCFD1
SCLT1
SCRN3
SCYL2
SERPINI1
SETDB2
SF3B6
SH3TC2
SKA3
SLAIN1
SLC35D2
SLC38A9
SLC6A15
SMCO2
SMS
SNHG6
SNHG8
SNW1
SNX2
SNX5
SORBS2
SOX5
SPDL1
SRP72
SRSF5
SSB
STAMBP
STAU2
STEAP1
STIL
STK39
SULT1C2
SWT1
TAB2
TADA2A
TAF1D
TARS
TATDN1
TAX1BP1
TBC1D31
TCEAL4
TDRD3
TFCP2
THAP6
THOC7
THUMPD1
TINAGL1
TIPARP
TLK2
TLR6
TMEM135
TMEM242
TMEM69
TMOD1
TNC
TNFRSF14
TP53AIP1
TPM4
TRIM2
TRIM43
TRMT1L
TSEN15
TTK
TXLNG
TXNDC12
TXNL4B
UCHL3
UFSP2
UHRF1BP1L
UIMC1
UNC79
UQCRB
USP16
USP25
USP28
UVRAG
VAPA
VEPH1
VEZT
VPS13A
VPS45
WDR41
WDR48
WDYHV1
WWP1
XPO1
XPR1
YBEY
YME1L1
ZBTB8OS
ZC3H11A
ZC3H14
ZHX1
ZMYM2
ZMYM5
ZNF280C
ZNF280D
ZNF480
ZNF586
ZNF595
ZZZ3

### Sheet: Prolonged E2 vs ER-Y537S Down
Genes
AATK
ABCA3
ABCA7
ABHD17A
ABHD8
ACAP1
ACAP3
ACKR2
ACTR1B
ADAM8
ADAMTS13
ADAMTSL5
ADAP1
ADAT3
ADCK5
ADGRB2
ADGRG5
ADGRL1
ADRA2C
ADRBK1
AGRN
AHDC1
AKR7A2
ALDH16A1
ALDH3B2
ALDH4A1
ALKBH7
ALOX15
AMH
AMIGO3
AMN
ANAPC2
ANKRD13D
ANKRD9
AP4M1
AP5B1
AP5Z1
APBA2
APBA3
ARHGAP39
ARHGEF17
ARHGEF18
ARHGEF19
ARHGEF4
ARID1B
ARMC5
ARPC1B
ARRDC1
ARSA
ASPSCR1
ATG4D
ATHL1
ATP11A
ATP13A2
ATP2A3
ATP5D
ATP6AP1
AXIN1
B3GAT3
B4GALT7
BAD
BAHD1
BAIAP3
BCAM
BCAR1
BCL7C
BCR
BMP1
BMP8A
BOK
BRAT1
BRF1
BRI3BP
BSG
BTBD2
BTBD6
BZRAP1
C15orf39
C16orf13
C19orf25
C19orf47
C19orf57
C19orf60
C19orf71
C1orf122
C1orf159
C1orf233
C1QTNF1
C20orf24
C21orf2
C22orf29
C4orf48
C7orf43
C7orf50
C9orf142
C9orf16
C9orf172
CACFD1
CACNB3
CACTIN
CADM4
CALY
CAMSAP3
CAMTA2
CAPN10
CAPN15
CARD14
CARD9
CASKIN1
CASKIN2
CC2D1A
CC2D1B
CCDC102A
CCDC22
CCDC24
CCDC64
CCDC64B
CCDC78
CCDC88B
CCDC88C
CCM2
CCND3
CCNO
CCS
CD151
CD81
CD82
CDC42BPG
CDH24
CDHR5
CDK10
CDR2L
CDX2
CEBPA
CECR6
CELSR1
CELSR2
CENPB
CEP131
CEP170B
CERCAM
CFD
CHMP1A
CHPF
CHPF2
CIC
CILP2
CLCN2
CLDN3
CLDN4
CLN8
CMPK2
CNFN
CNKSR1
COL18A1
COL3A1
COL4A2
COL7A1
COL9A2
CORO1A
CORO1B
CORO2A
CPNE7
CPSF1
CRACR2B
CRB3
CRIP2
CROCC
CSNK1G2
CSRNP1
CTXN1
CUL7
D2HGDH
DAB2IP
DAGLA
DCHS1
DECR2
DEF6
DEF8
DGAT1
DGCR2
DGKQ
DGKZ
DHX34
DLX3
DMPK
DMWD
DOCK6
DOHH
DOT1L
DPP7
DVL1
E4F1
ECI1
EHBP1L1
ELMO3
EMC10
EMID1
EMILIN3
EML3
ENDOG
ENG
ENHO
ENKD1
ENTHD2
ENTPD8
EPHA10
EPHB3
EPPK1
EPS8L1
ERBB2
ERF
ESRP2
EVA1B
EVI5L
EVPL
EXOSC6
EXPH5
F12
FAAH
FAAP100
FAM102A
FAM109A
FAM110A
FAM160B2
FAM171A2
FAM173A
FAM193B
FAM195A
FAM195B
FAM198A
FAM20C
FAM229A
FAM3A
FAM50B
FAM53B
FAM73B
FAM83H
FAM83H-AS1
FAM89B
FAM98C
FASTK
FBLN2
FBXL15
FBXL6
FBXL8
FBXO41
FBXO6
FBXW4P1
FBXW5
FGFR3
FKBP10
FKBP8
FLJ23867
FLYWCH1
FOSL2
FPGS
FRMD8P1
FUK
FZD8
FZD9
GAA
GABBR2
GABRE
GALK1
GALNT10
GAMT
GATSL2
GCAT
GCHFR
GFER
GGA1
GIT1
GJD3
GLTSCR1
GNA12
GNB1L
GNB2
GNB3
GNPTG
GOLGA3
GORASP1
GPAA1
GPR137
GPR157
GPR162
GPR20
GPR27
GPSM1
GPT
GRIN1
GRIN3B
GRINA
GRN
GRTP1
GUK1
GYLTL1B
H2AFX
HDAC10
HDAC11
HDHD3
HES4
HIP1R
HIST1H1C
HIST1H2BC
HIST1H4H
HMCN2
HMG20B
HMHA1
HOOK2
HPS6
HSF4
HSPB1
HSPBP1
HSPG2
HTRA1
IDUA
IER5L
IGFBP2
IGSF9
IL17RE
IL17REL
IL1R1
INPP5E
IPO13
IQSEC2
IRF2BP1
IRF7
IRGQ
ISG15
ISYNA1
ITGA7
ITPKA
ITPKC
ITPR3
IZUMO4
JMJD7
KCNJ11
KCNK13
KCNK6
KCTD11
KDF1
KIAA0195
KIAA0895L
KIAA1522
KIAA1683
KIF26A
KIF7
KIFC2
KLC3
KLF16
KLHL17
KLHL22
KLHL25
KLRG2
KMT2B
KRBA1
KRT19
LAGE3
LBH
LCAT
LIMD1
LINGO1
LIPE
LLGL1
LLGL2
LMF2
LMNTD2
LMTK3
LOC100507373
LPCAT1
LPIN3
LPPR2
LRFN3
LRP10
LRP3
LRP5
LRP5L
LRPAP1
LRRC14
LRRC26
LRRC41
LRRC45
LSR
LTBP3
LTBP4
LTBR
LZTR1
LZTS2
MAD1L1
MAFK
MALAT1
MAMDC4
MAN2A2
MAN2C1
MANEAL
MAP1LC3A
MAP1S
MAP3K11
MAP3K6
MAPK11
MAPK12
MAPK8IP3
MAST3
MATN2
MBD3
MBOAT7
MDGA1
MDK
MED22
MEGF8
MESP1
METRN
METRNL
MFGE8
MFSD10
MFSD3
MFSD6L
MGAT4B
MGRN1
MIB2
MICALL2
MIEF2
MIER2
MIIP
MINK1
MIRLET7BHG
MKL1
MLST8
MLXIP
MMP15
MMP24-AS1
MN1
MOB2
MPND
MROH1
MROH6
MRPL55
MSX1
MTSS1L
MVB12A
MXRA5
MYH11
MYH14
MYO7A
MZF1
MZT2A
MZT2B
N4BP3
NAB2
NAGK
NAGLU
NAT14
NBEAL2
NCAPH2
NCDN
NCKIPSD
NCOR2
NDOR1
NDUFS7
NEURL4
NF2
NFIC
NISCH
NKPD1
NKX2-5
NLGN2
NME3
NOTCH3
NPB
NPW
NR2F6
NSMF
NT5C
NTN1
NTN3
NUAK1
NUBP2
NUCB1
NUDT14
NUDT16L1
NUDT3
NUDT8
OBSCN
OBSL1
OGFOD2
OGFOD3
OPLAH
ORAI1
OXLD1
P2RY2
PACS2
PAK6
PAQR7
PCDHB14
PCNXL3
PCSK1N
PCSK9
PCYT2
PDE4C
PDF
PELI3
PFKL
PHLDA2
PHRF1
PIDD1
PIEZO1
PIGQ
PIM3
PIP5K1C
PITPNM1
PITPNM3
PITX1
PKD1
PKDCC
PKMYT1
PKN1
PKN3
PKP3
PLD3
PLEKHG3
PLEKHG4
PLEKHG5
PLEKHG6
PLEKHH3
PLEKHM1P
PLIN3
PLIN4
PLXNA3
PLXNB1
PLXNB2
PNKP
PNMA3
PODXL2
POMK
PPARD
PPL
PPP1R12C
PPP1R16A
PPP1R37
PQLC1
PQLC2
PRR12
PRR36
PRSS22
PRSS53
PSD
PTCH2
PTK7
PTOV1
PTPRF
PTPRS
PTPRU
PUF60
PVRL2
PWWP2B
QRICH2
QSOX1
R3HDM4
RAB11FIP3
RAB20
RAB40C
RABAC1
RABEP2
RABGGTA
RABL6
RALGDS
RASGEF1C
RASSF7
RBBP8NL
RD3
RDH14
RECQL4
RELB
REPIN1
RFFL
RFNG
RFX1
RGL3
RGS12
RHBDD3
RHBDF1
RHBDL1
RHOC
RHOT2
RHPN1
RIN1
RNF152
RNF208
RNF223
RNH1
RNPEPL1
RPH3AL
RPUSD1
RUNX3
RXRA
SAMD1
SAMD11
SAP25
SBF1
SBK1
SBNO2
SCAMP2
SCAMP4
SCAND1
SCARA3
SCNN1D
SCRIB
SCUBE3
SDC3
SDSL
SELO
SEMA3B
SEMA3F
SEMA4A
SEMA4C
2022-09-01
SERINC2
SETD1B
SFI1
SFT2D2
SFXN5
SGSM2
SGSM3
SH3BP5L
SH3GLB2
SHANK3
SHARPIN
SHISA8
SHROOM1
SIGIRR
SIPA1
SIPA1L3
SIRT6
SIVA1
SLC10A3
SLC12A4
SLC12A9
SLC16A3
SLC16A8
SLC22A18
SLC25A29
SLC26A1
SLC2A8
SLC34A3
SLC37A1
SLC38A10
SLC39A4
SLC45A4
SLC4A3
SLC52A2
SLC8B1
SMIM5
SMO
SNAPC4
SNORD55
SNX21
SOD3
SOGA1
SORBS3
SOWAHB
SPATA2L
SPEG
SPG7
SPHK1
SPHK2
SPPL2B
SPSB3
SPTB
SREBF2
SRRM5
SSH3
STK11
STK25
STK32C
STK35
STUB1
SULT2B1
SUN2
SUV420H2
SYNGR2
SYT7
TAF1C
TAOK2
TBC1D10A
TBC1D10B
TBC1D10C
TBX2
TCF15
TCIRG1
TEAD3
TELO2
TESK1
TET3
TEX264
TFAP2E
TGFBR3L
TGM2
THAP7
THEM6
TIGD5
TIMP2
TINCR
TJP3
TM7SF2
TMC6
TMC8
TMEM104
TMEM109
TMEM121
TMEM132A
TMEM134
TMEM160
TMEM161A
TMEM175
TMEM179
TMEM180
TMEM184A
TMEM184B
TMEM190
TMEM198
TMEM238
TMEM259
TMEM265
TMEM54
TMEM79
TMEM8A
TMPRSS4
TMPRSS9
TMUB1
TNK1
TNRC6C-AS1
TNS4
TONSL
TP53I13
TPCN1
TPGS1
TRAPPC5
TRIM11
TRMT61A
TRPM4
TRPT1
TSC22D4
TSEN34
TSEN54
TSPO
TSR3
TSSC4
TUBGCP6
TUSC1
TXNDC5
TYK2
UBALD1
UBXN11
UNC13D
UPK3B
USH1G
VASH1
VPS18
VPS9D1
VWA1
VWA5B2
WASH3P
WDR13
WDR24
WDR34
WDR6
WDR83
WDR90
WFIKKN1
WNT7B
WWC1
XYLT2
YDJC
YJEFN3
ZBTB3
ZBTB45
ZC3H7B
ZDHHC24
ZFPM1
ZMIZ2
ZNF205
ZNF316
ZNF319
ZNF324
ZNF324B
ZNF358
ZNF446
ZNF460
ZNF469
ZNF490
ZNF497
ZNF500
ZNF526
ZNF574
ZNF628
ZNF672
ZNF707
ZNF710
ZNF771
ZNF783
ZNF786
ZNF805
ZNF865
ZNRF2P1
ZSWIM8

### Sheet: Prolonged E2 vs ER-D538G Up
Genes
ACSL1
ADPRM
AFF3
AHNAK2
AKAP7
ANGPTL1
ARHGAP29
ARL4D
C1orf116
CCNG1
CDC42EP4
COL14A1
COL6A1
CRISPLD1
CYR61
DMTF1
EIF4B
ESCO1
ETV1
FAM124A
FAM13A
FAM214A
FNBP4
FOXQ1
GBP5
GNA14
GRM1
HAS2
HAS2-AS1
INPP4B
KCNJ1
KLF10
KTN1
LINC00880
LOC101928796
LOX
MAP2
MET
MPPED2
NAP1L1
NOS1AP
PCCA
PDCD4
PDP1
PIPOX
PLA2G4A
PPP1R1B
PQLC2L
PRSS1
PRSS3P2
PTGS2
RASSF9
RFC4
RNU86
ROCK2
SLC2A12
SLIT2
SNHG6
SNHG8
SOX5
TAF1D
TIPARP
TNC
TP53AIP1
TRIM2
TRIM43
USP25
VEPH1
ZC3H11A
ZMIZ1-AS1
ZMYM2
ZMYM5

### Sheet: Prolonged E2 vs ER-D538G Down
Genes
ACKR2
ADAP1
ADGRB2
ADGRL1
AGRN
ALDH16A1
ALDH3B2
APBA2
ARHGEF19
ARPC1B
ATP2A3
C1orf159
C1orf233
C1QTNF1
C7orf50
CACNB3
CADM4
CARD14
CCND3
CD82
CELSR1
CHPF
CMPK2
COL26A1
CORO1B
CORO2A
CPLX1
DEF6
DGCR2
DLX3
DVL1
EMC10
ENHO
EPHA10
EVPL
FBXO41
FGFR3
FKBP10
FLJ23867
GCAT
GNB2
GORASP1
GPR162
GUK1
HES4
HIST1H1C
HSPB1
HSPBP1
IGSF9
IL1R1
IQSEC2
ISG15
ITPKC
KCNK13
KIF26A
KLHL25
LINGO1
MANEAL
MAP1LC3A
MATN2
MDGA1
MDK
MFGE8
MFSD6L
MLST8
MMP15
MN1
MSX1
MYH14
MYO7A
NAGLU
NOTCH3
NR2F6
NUCB1
NUDT14
OVOL1
P2RY2
PAK6
PHLDA2
PITPNM1
PODXL2
PPARD
PTPRU
PUF60
RBBP8NL
RD3
RHOC
RNF223
RXRA
SAMD11
SCARA3
SDC3
SDSL
SEMA3F
SH3BP5L
SLC22A18
SLC37A1
SMIM5
SORBS3
ST6GAL2
STK32C
SULT2B1
SYNGR2
TACSTD2
TEAD3
TEX264
TIMP2
TJP3
TMC8
TMEM179
TMEM180
TMEM184A
TMEM54
TNK1
TNS4
TRAPPC5
TRMT61A
TRPM4
VWA1
WNT7B
WWC1
ZNF469
